# PathExt: a general framework for path-based mining of omics-integrated biological networks

**DOI:** 10.1101/2020.01.21.913418

**Authors:** Narmada Sambaturu, Vaidehi Pusadkar, Sridhar Hannenhalli, Nagasuma Chandra

## Abstract

**Motivation:** Large scale transcriptomic data are routinely used to prioritize genes underlying specific phenotypes. Current approaches largely focus on differentially expressed genes (DEGs), despite the recognition that phenotypes emerge via a network of interactions between genes and proteins, many of which may not be differentially expressed. Furthermore, many practical applications lack sufficient samples or an appropriate control to robustly identify statistically significant DEGs.

**Results:** We provide a computational tool - PathExt, which, in contrast to differential genes, identifies differentially active paths when a control is available, and most active paths otherwise, in an omics-integrated biological network. The sub-network comprising such paths, referred to as the TopNet, captures the most relevant genes and processes underlying the specific biological context. The TopNet forms a well-connected graph, reflecting the tight orchestration in biological systems. Two key advantages of PathExt are (i) it can extract characteristic genes and pathways even when only a single sample is available, and (ii) it can be used to study a system even in the absence of an appropriate control. We demonstrate the utility of PathExt via two diverse sets of case studies, to characterize (a) Mycobacterium tuberculosis (M.tb) response upon exposure to 18 antibacterial drugs where only one transcriptomic sample is available for each exposure; and (b) tissue-relevant genes and processes using transcriptomic data from GTEx (Genotype-Tissue Expression) for 39 human tissues. Overall, PathExt is a general tool for prioritizing context-relevant genes in any omics-integrated biological network for any condition(s) of interest, even with a single sample or in the absence of appropriate controls.

**Availability:** The source code for PathExt is available at https://github.com/NarmadaSambaturu/PathExt.
