## Supplementary material for "PathExt: a general framework for path-based mining of omics-integrated biological networks": Supplementary_Tables_S1_to_S5.xlsx

### Sheet: S1
Supplementary Table S1. Response TopNets are significantly enriched in gold standard genes in GSM1829654 (Capreomycin), GSM1829659 (Ethionamide), GSM1829740 (Isoniazid), GSM1829743 (Kanamycin), GSM1829752 (Rifampicin) and GSM1829755 (Streptomycin), for which the mechanism of action is well established (highlighted in grey)
Drug	Accession number	Mechanism of action	Reference	Genes in gold standard	Gold std genes in base network	Activated Response TopNet										Repressed Response TopNet										Response TopNet							1.5 FC DEGs
						Percentile threshold	q-score threshold	Nodes	Edges	Connected components	Largest cc	Largest cc %	Number of gold std genes	Gold standard genes	p-value	Percentile threshold	q-score threshold	Nodes	Edges	Connected components	Largest cc	Largest cc %	Number of gold std genes	Gold standard genes	p-value	Nodes	Edges	Connected components	Largest cc	Largest cc %	Gold std genes in TopNet	p-value	DEGs	DEGs in base network	Number of gold std genes	Gold standard genes	p-value
Capreomycin	GSM1829654	Inhibits protein synthesis through 70S ribosomal unit	[1]	30	29	0.05	0.01	184	199	2	181	98.3696	2	Rv0652 (rplL), Rv2839c (infB)	0.453639	0.02	0.05	195	319	3	189	96.9231	5	Rv2245 (kasA), Rv2244 (acpM), Rv2246 (kasB), Rv2501c (accA1), Rv3285 (accA3)	0.019964	372	518	4	363	97.5806	7	0.028037	1796	1676	16	Rv2244, Rv3281, Rv0652, Rv1014c, Rv0527, Rv2911, Rv3206c, Rv2246, Rv2245, Rv0016c, Rv1317c, Rv0423c, Rv3285, Rv0050, Rv3051c, Rv2839c	0.26
Cycloserine	GSM1829656	Inhibits cell wall synthesis by interfering with early steps of cell wall synthesis in the cytoplasm	[1]	-	-	0.09	0.01	184	217	1	184	100	-		-	0.08	0.01	207	269	2	201	97.1014	-		-	378	486	2	372	98.4127	-	-	814	753	-	-	-
Ethionamide	GSM1829659	Inhibits cell wall synthesis through disruption of mycolic acid synthesis	[1]	17	15	0.02	0.05	201	259	1	201	100	5	Rv2245 (kasA), Rv2246 (kasB), Rv2244 (acpM), Rv2247 (accD6), Rv3800c (pks13)	0.00104125	0.03	0.05	202	257	4	158	78.2178	0		1	394	516	3	355	90.1015	5	0.0191686	610	562	6	Rv2244, Rv2246, Rv2245, Rv2247, Rv3801c, Rv3800c	0.02
LY 83583	GSM1829661	Inhibits soluble guanylate cyclase and cGMP production	[2]	-	-	0.02	0.05	197	229	1	197	100	-		-	0.04	0.005	191	244	1	191	100	-		-	357	473	1	357	100	-	-	883	828	-	-	-
Aminothiadiazole	GSM1829664	-	-	-	-	0.02	0.05	170	180	1	170	100	-		-	0.04	0.05	191	254	2	180	94.2408	-		-	352	434	2	341	96.875	-	-	792	738	-	-	-
Tunicamycin	GSM1829667	Inhibits protein glycosylation	[3]	-	-	0.02	0.05	205	225	1	205	100	-		-	0.04	0.05	195	259	3	179	91.7949	-		-	380	484	2	369	97.1053	-	-	595	545	-	-	-
Acivicin	GSM1829683	Inhibits glutamine amidotransferases	[4]	-	-	0.06	0.005	182	195	1	182	100	-		-	0.1	0.01	184	237	3	171	92.9348	-		-	359	432	3	346	96.3788	-	-	898	838	-	-	-
Fenamisal	GSM1829685	-	-	-	-	0.03	0.05	194	230	2	188	96.9072	-		-	0.09	0.005	194	236	1	194	100	-		-	377	466	1	377	100	-	-	802	742	-	-	-
Iodotubercidin	GSM1829687	Inhibits adenosine kinase	[5]	-	-	0.04	0.05	198	206	4	183	92.4242	-		-	0.02	0.005	198	244	3	185	93.4343	-		-	385	450	6	357	92.7273	-	-	1714	1576	-	-	-
Disulfiram	GSM1829690	Inactivates aldehyde dehydrogenase	[1]	-	-	0.04	0.01	191	231	2	186	97.3822	-		-	0.02	0.005	194	454	6	146	75.2577	-		-	383	685	7	211	55.0914	-	-	2288	2119	-	-	-
Methoxy-methylellipticinium	GSM1829709	-	-	-	-	0.03	0.001	193	240	1	193	100	-		-	0.04	0.01	195	250	5	177	90.7692	-		-	378	490	4	368	97.3545	-	-	1380	1281	-	-	-
Chloroxine	GSM1829712	Induces SOS-DNA repair	[1]	-	-	0.03	0.001	186	201	1	186	100	-		-	0.04	0.001	181	231	2	176	97.2376	-		-	357	432	2	352	98.5994	-	-	2059	1905	-	-	-
Isoniazid	GSM1829740	Inhibits mycolic acid synthesis	[1]	19	17	0.04	0.01	195	229	1	195	100	6	Rv2244 (acpM), Rv2245 (kasA), Rv2246 (kasB), Rv2524c (fas), Rv2247 (accD6), Rv3800c (pks13)	0.0001889	0.1	0.001	213	276	1	213	100	5	Rv0503c (cmaA2), Rv0470c (pcaA), Rv0642c (mmaA4), Rv0469 (umaA), Rv0644c (mmaA2)	0.00252985	401	505	1	401	100	11	2.20262e-07	1078	987	8	Rv2244, Rv2246, Rv2245, Rv2247, Rv1908c, Rv3801c, Rv3800c, Rv2524c	0.07
Kanamycin	GSM1829743	interfering with protein synthesis leading to nonfunctional or toxic peptides	[1]	30	30	0.05	0.005	191	249	1	191	100	5	Rv2839c (infB), Rv3458c (rpsD), Rv0251c (hsp), Rv2890c (rpsB), Rv3459c (rpsK)	0.0203561	0.1	0.005	199	234	3	186	93.4673	2	Rv2055c (rpsR2), Rv2904c (rplS)	0.508366	379	483	3	366	96.5699	7	0.0348442	790	731	4	Rv2055c, Rv0251c, Rv2838c, Rv2839c	0.23
Moxifloxacin	GSM1829746	Inhibits topoisomerase II (DNA gyrase) and topoisomerase IV	[1]	-	-	0.02	0.001	196	207	3	152	77.551	-		-	0.05	0.005	194	306	4	175	90.2062	-		-	383	513	5	330	86.1619	-	-	1328	1228	-	-	-
Pretomanid (PA-824)	GSM1829749	-	-	-	-	0.009	0.05	195	213	7	158	81.0256	-		-	0.02	0.05	216	256	3	206	95.3704	-		-	368	469	5	343	93.2065	-	-	1381	1267	-	-	-
Rifampicin	GSM1829752	Inhibits DNA-dependent RNA polymerase	[1]	23	22	0.01	0.05	196	241	5	173	88.2653	7	Rv2710 (sigB), Rv0667 (rpoB), Rv2343c (dnaG), Rv0668 (rpoC), Rv1020 (mfd), Rv3286c (sigF), Rv3457c (rpoA)	0.000117662	0.02	0.05	197	270	4	177	89.8477	4	Rv2069 (sigC), Rv3223c (sigH), Rv3328c (sigJ), Rv3414c (sigD)	0.0305884	380	511	6	353	92.8947	11	4.3354e-06	1579	1462	13	Rv2069, Rv0445c, Rv3414c, Rv1221, Rv3328c, Rv3223c, Rv3457c, Rv0182c, Rv2703, Rv3907c, Rv0667, Rv1020, Rv0668	0.07
Streptomycin	GSM1829755	protein synthesis inhibitor		30	30	0.07	0.01	193	245	1	193	100	7	Rv2839c (infB), Rv3442c (rpsI), Rv2055c (rpsR2), Rv0682 (rpsL), Rv3458c (rpsD), Rv0700 (rpsJ), Rv2890c (rpsB)	0.000892524	0.02	0.05	181	218	4	143	79.0055	4	Rv2785c (rpsO), Rv3460c (rpsM), Rv3458c (rpsD), Rv1630 (rpsA)	0.0640666	338	463	3	315	93.1953	10	0.000289016	308	286	1	Rv2055c	0.29
References
[1] Law, Vivian, et al. "DrugBank 4.0: shedding new light on drug metabolism." Nucleic acids research 42.D1 (2013): D1091-D1097.
[2] Mülsch, A., et al. "LY 83583 interferes with the release of endothelium-derived relaxing factor and inhibits soluble guanylate cyclase." Journal of Pharmacology and Experimental Therapeutics 247.1 (1988): 283-288.
[3] Choi, Hong-Hee, et al. "Endoplasmic reticulum stress response is involved in Mycobacterium tuberculosis protein ESAT‐6‐mediated apoptosis." FEBS letters 584.11 (2010): 2445-2454.
[4] Kim, Sunghwan, et al. "PubChem substance and compound databases." Nucleic acids research 44.D1 (2015): D1202-D1213.
[5] Ugarkar, Bheemarao G., et al. "Adenosine kinase inhibitors. 1. Synthesis, enzyme inhibition, and antiseizure activity of 5-iodotubercidin analogues." Journal of medicinal chemistry 43.15 (2000): 2883-2893.

### Sheet: S2
Supplementary Table S2. Number of connected components in Response TopNets of all 18 drugs, compared against the graph induced by the same number of top DEGs as there are genes in the TopNet, and with graphs constructed by randomly sampling the same number of nodes or edges as the TopNet. All randomisations are carried out 1,000 times.
Drug	Accession number	Activated Response TopNet														Repressed Response TopNet														Response TopNet
								Node sampling				Edge sampling										Node sampling				Edge sampling										Node sampling				Edge sampling
		Nodes	Edges	Connected components (cc)	Largest cc	Largest cc %	Top DEG graph cc	Mean cc	Std dev cc	z-score	p-value	Mean cc	Std dev cc	z-score	p-value	Nodes	Edges	Connected components (cc)	Largest cc	Largest cc %	Top DEG graph cc	Mean cc	Std dev cc	z-score	p-value	Mean cc	Std dev cc	z-score	p-value	Nodes	Edges	Connected components (cc)	Largest cc	Largest cc %	Top DEG graph cc	Mean cc	Std dev cc	z-score	p-value	Mean cc	Std dev cc	z-score	p-value
Capreomycin	GSM1829654	184	199	2	181	98.3696	93	124.227	10.9351	-11.1775	5.25532e-29	139.698	8.05122	-17.1028	1.41449e-65	195	319	3	189	96.9231	99	129.279	11.2699	-11.205	3.8547e-29	181.723	11.2627	-15.8687	1.04453e-56	372	518	4	363	97.5806	159	181.825	16.6489	-10.6809	1.25093e-26	205.877	14.1707	-14.2461	4.74148e-46
Cycloserine	GSM1829656	184	217	1	184	100	126	124.385	11.1088	-11.1069	1.16092e-28	148.378	8.48653	-17.3661	1.49125e-67	207	269	2	201	97.1014	126	134.221	11.8246	-11.1819	5.00243e-29	167.431	10.0998	-16.3796	2.67355e-60	378	486	2	372	98.4127	172	183.435	16.3591	-11.0907	1.39134e-28	206.426	14.0972	-14.5011	1.192e-47
Ethionamide	GSM1829659	201	259	1	201	100	115	131.202	11.646	-11.1799	5.11207e-29	164.594	9.82135	-16.657	2.69093e-62	202	257	4	158	78.2178	115	132.362	11.5164	-11.146	7.48739e-29	163.958	9.76427	-16.382	2.5722e-60	394	516	3	355	90.1015	151	187.217	17.5649	-10.4878	9.83076e-26	207.26	14.0996	-14.4869	1.46648e-47
LY 83583	GSM1829661	197	229	1	197	100	103	129.507	11.4848	-11.1894	4.59697e-29	153.217	8.85255	-17.1947	2.91022e-66	191	244	1	191	100	101	127.676	11.2888	-11.2214	3.20212e-29	159.05	9.28683	-17.0187	5.96663e-65	357	473	1	357	100	155	179.741	16.5412	-10.8058	3.23126e-27	205.113	13.5208	-15.0962	1.71438e-51
Aminothiadiazole	GSM1829664	170	180	1	170	100	86	118.035	10.4931	-11.1535	6.88517e-29	131.056	7.42413	-17.518	1.04437e-68	191	254	2	180	94.2408	88	127.558	11.284	-11.1271	9.2615e-29	162.942	9.4437	-17.0423	3.98953e-65	352	434	2	341	96.875	131	178.431	16.8895	-10.4462	1.52592e-25	201.94	13.3179	-15.0129	6.04848e-51
Tunicamycin	GSM1829667	205	225	1	205	100	114	132.819	11.8805	-11.0955	1.31966e-28	151.881	8.87503	-17.0006	8.12288e-65	195	259	3	179	91.7949	113	129.452	11.2095	-11.2808	1.63297e-29	164.238	9.69358	-16.6335	3.98862e-62	380	484	2	369	97.1053	145	184.378	17.3556	-10.5083	7.91059e-26	206.024	14.0207	-14.5517	5.69951e-48
Acivicin	GSM1829683	182	195	1	182	100	87	123.811	10.7472	-11.4273	3.05468e-30	138.653	8.12752	-16.9367	2.41335e-64	184	237	3	171	92.9348	87	125.075	10.601	-11.5154	1.10313e-30	156.095	9.05373	-16.9096	3.8232e-64	359	432	3	346	96.3788	136	180.289	16.456	-10.7735	4.59289e-27	201.245	13.1148	-15.1161	1.26906e-51
Fenamisal	GSM1829685	194	230	2	188	96.9072	100	128.547	11.2949	-11.204	3.899e-29	153.499	9.17127	-16.5188	2.68604e-61	194	236	1	194	100	100	129.053	11.3955	-11.2372	2.67749e-29	155.805	9.11153	-16.99	9.73369e-65	377	466	1	377	100	157	183.63	16.9264	-10.7897	3.85123e-27	204.413	13.8645	-14.6715	9.81962e-49
Iodotubercidin	GSM1829687	198	206	4	183	92.4242	118	131.282	11.5165	-11.0521	2.14118e-28	142.846	8.16099	-17.0134	6.53309e-65	198	244	3	185	93.4343	118	130.586	11.4177	-11.1744	5.44059e-29	158.567	9.45158	-16.4594	7.17967e-61	385	450	6	357	92.7273	161	185.291	16.7729	-10.6893	1.1424e-26	201.988	13.2081	-14.8385	8.2591e-50
Disulfiram	GSM1829690	191	231	2	186	97.3822	96	127.183	11.4435	-10.9393	7.48137e-28	154.117	9.09168	-16.7314	7.73504e-63	194	454	6	146	75.2577	90	129.074	11.0752	-11.1126	1.08968e-28	204.003	13.5098	-14.6563	1.2286e-48	383	685	7	211	55.0914	128	184.379	16.8103	-10.5518	4.98301e-26	207.245	14.3969	-13.9089	5.59233e-44
Methoxy-methylellipticinium	GSM1829709	193	240	1	193	100	130	127.299	11.3201	-11.157	6.61932e-29	154.384	9.45565	-16.2214	3.56131e-59	195	250	5	177	90.7692	131	128.428	11.5034	-10.7296	7.38822e-27	157.263	9.56276	-15.9225	4.42618e-57	378	490	4	368	97.3545	175	182.101	16.9178	-10.5275	6.45586e-26	197.792	13.3969	-14.4654	2.0033e-47
Chloroxine	GSM1829712	186	201	1	186	100	130	125.815	10.8283	-11.5268	9.66897e-31	140.953	8.2632	-16.9369	2.40459e-64	181	231	2	176	97.2376	126	123.247	10.7615	-11.2667	1.91623e-29	153.703	9.01142	-16.8346	1.36191e-63	357	432	2	352	98.5994	156	179.426	16.7791	-10.5742	3.92585e-26	201.184	13.2307	-15.0547	3.21641e-51
Isoniazid	GSM1829740	195	229	1	195	100	136	128.898	11.5172	-11.105	1.18612e-28	153.487	9.02865	-16.8892	5.405e-64	213	276	1	213	100	150	136.743	12.1463	-11.1757	5.36534e-29	170.168	10.2731	-16.4671	6.32378e-61	401	505	1	401	100	211	188.147	17.3106	-10.8111	3.05e-27	206.97	14.4092	-14.2943	2.3739e-46
Kanamycin	GSM1829743	191	249	1	191	100	117	127.286	11.6366	-10.8524	1.94168e-27	160.515	9.42715	-16.9209	3.15777e-64	199	234	3	186	93.4673	116	131.026	11.5813	-11.0545	2.08462e-28	154.911	9.15179	-16.5991	7.08021e-62	379	483	3	366	96.5699	149	185.329	17.1459	-10.6339	2.07185e-26	205.761	14.0572	-14.424	3.65355e-47
Moxifloxacin	GSM1829746	196	207	3	152	77.551	101	129.372	11.4647	-11.0226	2.9724e-28	143.662	8.45047	-16.6455	3.26215e-62	194	306	4	175	90.2062	99	129.539	11.2092	-11.1996	4.09387e-29	178.502	11.1123	-15.7036	1.42958e-55	383	513	5	330	86.1619	155	184.982	17.0057	-10.5836	3.54984e-26	207.088	14.5328	-13.9056	5.85605e-44
Pretomanid (PA-824)	GSM1829749	195	213	7	158	81.0256	138	127.69	11.2573	-10.7211	8.10767e-27	144.312	8.51717	-16.1217	1.79462e-58	216	256	3	206	95.3704	150	136.704	12.1057	-11.0447	2.32438e-28	159.612	9.48165	-16.5174	2.7492e-61	368	469	5	343	93.2065	187	179.271	16.5687	-10.518	7.1339e-26	197.108	13.3797	-14.3581	9.4759e-47
Rifampicin	GSM1829752	196	241	5	173	88.2653	131	129.278	11.4617	-10.8428	2.15683e-27	158.081	9.08306	-16.8535	9.89589e-64	197	270	4	177	89.8477	132	130.305	11.3533	-11.1249	9.48663e-29	168.232	10.0601	-16.3251	6.54221e-60	380	511	6	353	92.8947	196	184.699	17.0309	-10.4926	9.33864e-26	207.381	14.5492	-13.8414	1.4342e-43
Streptomycin	GSM1829755	193	245	1	193	100	116	128.359	11.1011	-11.4726	1.81161e-30	159.114	9.24162	-17.1089	1.27413e-65	181	218	4	143	79.0055	112	123.109	10.9796	-10.8482	2.03489e-27	148.125	8.61934	-16.7211	9.20131e-63	338	463	3	315	93.1953	172	175.909	15.6285	-11.0637	1.88186e-28	204.177	13.6928	-14.6922	7.23449e-49

### Sheet: S3
Supplementary Table S3. Gold standard gene sets used for 6 drugs whose mechanism of action is well established. The gold standards were created by searching for the keywords listed here, in the Mycobrowser database, which contains manually curated annotations for M.tb and other pathogenic mycobacteria. The genes katG (Rv1908c), the enzyme which converts the prodrug isoniazid into its activated fo…
Accession number		GSM1829654	Accession number		GSM1829659	Accession number		GSM1829740	Accession number		GSM1829743	Accession number		GSM1829752	Accession number		GSM1829755
Drug		Capreomycin	Drug		Ethionamide	Drug		Isoniazid	Drug		Kanamycin	Drug		Rifampicin	Drug		Streptomycin
Keywords used		Protein synthesis	Keywords used		Mycolic acid	Keywords used		Mycolic acid	Keywords used		30s ribosomal protein, 16s rrna	Keywords used		RNA polymerase	Keywords used		30s ribosomal protein, 16s rrna
Locus	Name	Product	Locus	Name	Product	Locus	Name	Product	Locus	Name	Product	Locus	Name	Product	Locus	Name	Product
Rv0693	pqqE	Probable coenzyme PQQ synthesis protein E PqqE (coenzyme PQQ synthesis protein III)	Rv0469	umaA	Possible mycolic acid synthase UmaA	Rv0469	umaA	Possible mycolic acid synthase UmaA	Rv3458c	rpsD	30S ribosomal protein S4 RpsD	Rv2343c	dnaG	Probable DNA primase DnaG	Rv3458c	rpsD	30S ribosomal protein S4 RpsD
Rv0973c	accA2	Probable acetyl-/propionyl-coenzyme A carboxylase alpha chain (alpha subunit) AccA2: biotin carboxylase + biotin carboxyl carrier protein (BCCP)	Rv0642c	mmaA4	Methoxy mycolic acid synthase 4 MmaA4 (methyl mycolic acid synthase 4) (MMA4) (hydroxy mycolic acid synthase)	Rv0642c	mmaA4	Methoxy mycolic acid synthase 4 MmaA4 (methyl mycolic acid synthase 4) (MMA4) (hydroxy mycolic acid synthase)	Rv2785c	rpsO	30S ribosomal protein S15 RpsO	Rv1080c	greA	Probable transcription elongation factor GreA (transcript cleavage factor GreA)	Rv2785c	rpsO	30S ribosomal protein S15 RpsO
Rv2501c	accA1	Probable acetyl-/propionyl-coenzyme A carboxylase alpha chain (alpha subunit) AccA1: biotin carboxylase + biotin carboxyl carrier protein (BCCP)	Rv0643c	mmaA3	Methoxy mycolic acid synthase 3 MmaA3 (methyl mycolic acid synthase 3) (MMA3) (hydroxy mycolic acid synthase)	Rv0643c	mmaA3	Methoxy mycolic acid synthase 3 MmaA3 (methyl mycolic acid synthase 3) (MMA3) (hydroxy mycolic acid synthase)	Rv0682	rpsL	30S ribosomal protein S12 RpsL	Rv1020	mfd	Probable transcription-repair coupling factor Mfd (TRCF)	Rv0682	rpsL	30S ribosomal protein S12 RpsL
Rv3116	moeB2	Probable molybdenum cofactor biosynthesis protein MoeB2 (MPT-synthase sulfurylase) (molybdopterin synthase sulphurylase)	Rv0644c	mmaA2	Methoxy mycolic acid synthase 2 MmaA2 (methyl mycolic acid synthase 2) (MMA2) (hydroxy mycolic acid synthase)	Rv0644c	mmaA2	Methoxy mycolic acid synthase 2 MmaA2 (methyl mycolic acid synthase 2) (MMA2) (hydroxy mycolic acid synthase)	Rv3442c	rpsI	30S ribosomal protein S9 RpsI	Rv0639	nusG	Probable transcription antitermination protein NusG	Rv3442c	rpsI	30S ribosomal protein S9 RpsI
Rv3206c	moeB1	Probable molybdenum cofactor biosynthesis protein MoeB1 (MPT-synthase sulfurylase) (molybdopterin synthase sulphurylase)	Rv0645c	mmaA1	Methoxy mycolic acid synthase 1 MmaA1 (methyl mycolic acid synthase 1) (MMA1) (hydroxy mycolic acid synthase)	Rv0645c	mmaA1	Methoxy mycolic acid synthase 1 MmaA1 (methyl mycolic acid synthase 1) (MMA1) (hydroxy mycolic acid synthase)	Rv0683	rpsG	30S ribosomal protein S7 RpsG	Rv3907c	pcnA	Probable poly(A) polymerase PcnA (polynucleotide adenylyltransferase) (NTP polymerase) (RNA adenylating enzyme) (poly(A) polymerase)	Rv0683	rpsG	30S ribosomal protein S7 RpsG
Rv3281	accE5	Probable bifunctional protein acetyl-/propionyl-coenzyme A carboxylase (epsilon chain) AccE5	Rv0470c	pcaA	Mycolic acid synthase PcaA (cyclopropane synthase)	Rv0470c	pcaA	Mycolic acid synthase PcaA (cyclopropane synthase)	Rv0705	rpsS	30S ribosomal protein S19 RpsS	Rv3457c	rpoA	Probable DNA-directed RNA polymerase (alpha chain) RpoA (transcriptase alpha chain) (RNA polymerase alpha subunit) (DNA-directed RNA nucleotidyltransferase)	Rv0705	rpsS	30S ribosomal protein S19 RpsS
Rv2245	kasA	3-oxoacyl-[acyl-carrier protein] synthase 1 KasA (beta-ketoacyl-ACP synthase) (KAS I)	Rv0947c	Rv0947c	Probable mycolyl transferase, pseudogene	Rv0947c	Rv0947c	Probable mycolyl transferase, pseudogene	Rv0710	rpsQ	30S ribosomal protein S17 RpsQ	Rv0667	rpoB	DNA-directed RNA polymerase (beta chain) RpoB (transcriptase beta chain) (RNA polymerase beta subunit)	Rv0710	rpsQ	30S ribosomal protein S17 RpsQ
Rv2246	kasB	3-oxoacyl-[acyl-carrier protein] synthase 2 KasB (beta-ketoacyl-ACP synthase) (KAS I)	Rv2244	acpM	Meromycolate extension acyl carrier protein AcpM	Rv2244	acpM	Meromycolate extension acyl carrier protein AcpM	Rv0721	rpsE	30S ribosomal protein S5 RpsE	Rv0668	rpoC	DNA-directed RNA polymerase (beta' chain) RpoC (transcriptase beta' chain) (RNA polymerase beta' subunit).	Rv0721	rpsE	30S ribosomal protein S5 RpsE
Rv3285	accA3	Probable bifunctional protein acetyl-/propionyl-coenzyme A carboxylase (alpha chain) AccA3: biotin carboxylase + biotin carboxyl carrier protein (BCCP)	Rv0503c	cmaA2	Cyclopropane-fatty-acyl-phospholipid synthase 2 CmaA2 (cyclopropane fatty acid synthase) (CFA synthase) (cyclopropane mycolic acid synthase 2) (mycolic acid trans-cyclopropane synthetase)	Rv0503c	cmaA2	Cyclopropane-fatty-acyl-phospholipid synthase 2 CmaA2 (cyclopropane fatty acid synthase) (CFA synthase) (cyclopropane mycolic acid synthase 2) (mycolic acid trans-cyclopropane synthetase)	Rv0707	rpsC	30S ribosomal protein S3 RpsC	Rv1390	rpoZ	Probable DNA-directed RNA polymerase (omega chain) RpoZ (transcriptase omega chain) (RNA polymerase omega subunit)	Rv0707	rpsC	30S ribosomal protein S3 RpsC
Rv0652	rplL	50S ribosomal protein L7/L12 RplL (SA1)	Rv3392c	cmaA1	Cyclopropane-fatty-acyl-phospholipid synthase 1 CmaA1 (cyclopropane fatty acid synthase) (CFA synthase) (cyclopropane mycolic acid synthase 1)	Rv3392c	cmaA1	Cyclopropane-fatty-acyl-phospholipid synthase 1 CmaA1 (cyclopropane fatty acid synthase) (CFA synthase) (cyclopropane mycolic acid synthase 1)	Rv3459c	rpsK	30S ribosomal protein S11 RpsK	Rv3287c	rsbW	Anti-sigma factor RsbW (sigma negative effector)	Rv3459c	rpsK	30S ribosomal protein S11 RpsK
Rv0533c	fabH	3-oxoacyl-[acyl-carrier-protein] synthase III FabH (beta-ketoacyl-ACP synthase III) (KAS III)	Rv3800c	pks13	Polyketide synthase Pks13	Rv3800c	pks13	Polyketide synthase Pks13	Rv2412	rpsT	30S ribosomal protein S20 RpsT	Rv2703	sigA	RNA polymerase sigma factor SigA (sigma-A)	Rv2412	rpsT	30S ribosomal protein S20 RpsT
Rv2711	ideR	Iron-dependent repressor and activator IdeR	Rv3801c	fadD32	Fatty-acid-AMP ligase FadD32 (fatty-acid-AMP synthetase) (fatty-acid-AMP synthase). Also shown to have acyl-ACP ligase activity.	Rv3801c	fadD32	Fatty-acid-AMP ligase FadD32 (fatty-acid-AMP synthetase) (fatty-acid-AMP synthase). Also shown to have acyl-ACP ligase activity.	Rv0718	rpsH	30S ribosomal protein S8 RpsH	Rv2710	sigB	RNA polymerase sigma factor SigB	Rv0718	rpsH	30S ribosomal protein S8 RpsH
Rv0417	thiG	Probable thiamin biosynthesis protein ThiG (thiazole biosynthesis protein)	Rv2247	accD6	Acetyl/propionyl-CoA carboxylase (beta subunit) AccD6	Rv2247	accD6	Acetyl/propionyl-CoA carboxylase (beta subunit) AccD6	Rv0053	rpsF	30S ribosomal protein S6 RpsF	Rv2069	sigC	RNA polymerase sigma factor, ECF subfamily, SigC	Rv0053	rpsF	30S ribosomal protein S6 RpsF
Rv2244	acpM	Meromycolate extension acyl carrier protein AcpM	Rv1483	fabG1	3-oxoacyl-[acyl-carrier protein] reductase FabG1 (3-ketoacyl-acyl carrier protein reductase) (mycolic acid biosynthesis a protein)	Rv1483	fabG1	3-oxoacyl-[acyl-carrier protein] reductase FabG1 (3-ketoacyl-acyl carrier protein reductase) (mycolic acid biosynthesis a protein)	Rv1641	infC	Probable initiation factor if-3 InfC	Rv3414c	sigD	Probable alternative RNA polymerase sigma-D factor SigD	Rv1641	infC	Probable initiation factor if-3 InfC
Rv1014c	pth	Probable peptidyl-tRNA hydrolase Pth	Rv1484	inhA	NADH-dependent enoyl-[acyl-carrier-protein] reductase InhA (NADH-dependent enoyl-ACP reductase)	Rv1484	inhA	NADH-dependent enoyl-[acyl-carrier-protein] reductase InhA (NADH-dependent enoyl-ACP reductase)	Rv0717	rpsN1	30S ribosomal protein S14 RpsN1	Rv1221	sigE	Alternative RNA polymerase sigma factor SigE	Rv0717	rpsN1	30S ribosomal protein S14 RpsN1
Rv1641	infC	Probable initiation factor if-3 InfC	Rv2245	kasA	3-oxoacyl-[acyl-carrier protein] synthase 1 KasA (beta-ketoacyl-ACP synthase) (KAS I)	Rv2245	kasA	3-oxoacyl-[acyl-carrier protein] synthase 1 KasA (beta-ketoacyl-ACP synthase) (KAS I)	Rv1630	rpsA	30S ribosomal protein S1 RpsA	Rv3286c	sigF	Alternative RNA polymerase sigma factor SigF	Rv1630	rpsA	30S ribosomal protein S1 RpsA
Rv0527	ccdA	Possible cytochrome C-type biogenesis protein CcdA	Rv2246	kasB	3-oxoacyl-[acyl-carrier protein] synthase 2 KasB (beta-ketoacyl-ACP synthase) (KAS I)	Rv2246	kasB	3-oxoacyl-[acyl-carrier protein] synthase 2 KasB (beta-ketoacyl-ACP synthase) (KAS I)	Rv2890c	rpsB	30S ribosomal protein S2 RpsB	Rv0182c	sigG	Probable alternative RNA polymerase sigma factor SigG (RNA polymerase ECF type sigma factor)	Rv2890c	rpsB	30S ribosomal protein S2 RpsB
Rv2746c	pgsA3	Probable PGP synthase PgsA3 (CDP-diacylglycerol--glycerol-3-phosphate 3- phosphatidyltransferase) (phosphatidylglycerophosphate synthase)				Rv1908c	katG	Catalase-peroxidase-peroxynitritase T KatG	Rv2909c	rpsP	30S ribosomal protein S16 RpsP	Rv3223c	sigH	Alternative RNA polymerase sigma-E factor (sigma-24) SigH (RPOE)	Rv2909c	rpsP	30S ribosomal protein S16 RpsP
Rv1317c	alkA	Probable bifunctional regulatory protein and DNA repair enzyme AlkA (regulatory protein of adaptative response) (methylphosphotriester-DNA--protein-cysteine S-methyltransferase)				Rv2524c	fas	Probable fatty acid synthase Fas (fatty acid synthetase)	Rv2055c	rpsR2	30S ribosomal protein S18 RpsR2	Rv1189	sigI	Possible alternative RNA polymerase sigma factor SigI	Rv2055c	rpsR2	30S ribosomal protein S18 RpsR2
Rv0423c	thiC	Probable thiamine biosynthesis protein ThiC							Rv2056c	rpsN2	30S ribosomal protein S14 RpsN2	Rv3328c	sigJ	Probable alternative RNA polymerase sigma factor (fragment) SigJ	Rv2056c	rpsN2	30S ribosomal protein S14 RpsN2
Rv1007c	metS	Methionyl-tRNA synthetase MetS (MetRS) (methionine--tRNA ligase)							Rv3460c	rpsM	30S ribosomal protein S13 RpsM	Rv0445c	sigK	Alternative RNA polymerase sigma factor SigK	Rv3460c	rpsM	30S ribosomal protein S13 RpsM
Rv2839c	infB	Probable translation initiation factor if-2 InfB							Rv0055	rpsR1	30S ribosomal protein S18-1 RpsR1	Rv0735	sigL	Probable alternative RNA polymerase sigma factor SigL	Rv0055	rpsR1	30S ribosomal protein S18-1 RpsR1
Rv2911	dacB2	Probable penicillin-binding protein DacB2 (D-alanyl-D-alanine carboxypeptidase) (DD-peptidase) (DD-carboxypeptidase) (PBP) (DD-transpeptidase) (serine-type D-ala-D-ala carboxypeptidase) (D-amino acid hydrolase)							Rv2904c	rplS	50S ribosomal protein L19 RplS	Rv3911	sigM	Possible alternative RNA polymerase sigma factor SigM	Rv2904c	rplS	50S ribosomal protein L19 RplS
Rv3330	dacB1	Probable penicillin-binding protein DacB1 (D-alanyl-D-alanine carboxypeptidase) (DD-peptidase) (DD-carboxypeptidase) (PBP) (DD-transpeptidase) (serine-type D-ala-D-ala carboxypeptidase) (D-amino acid hydrolase)							Rv2907c	rimM	Probable 16S rRNA processing protein RimM				Rv2907c	rimM	Probable 16S rRNA processing protein RimM
Rv0016c	pbpA	Probable penicillin-binding protein PbpA							Rv2838c	rbfA	Probable ribosome-binding factor a RbfA (P15B protein)				Rv2838c	rbfA	Probable ribosome-binding factor a RbfA (P15B protein)
Rv0050	ponA1	Probable bifunctional penicillin-binding protein 1A/1B PonA1 (murein polymerase) (PBP1): penicillin-insensitive transglycosylase (peptidoglycan TGASE) + penicillin-sensitive transpeptidase (DD-transpeptidase)							Rv0700	rpsJ	30S ribosomal protein S10 RpsJ (transcription antitermination factor NusE)				Rv0700	rpsJ	30S ribosomal protein S10 RpsJ (transcription antitermination factor NusE)
Rv3682	ponA2	Probable bifunctional membrane-associated penicillin-binding protein 1A/1B PonA2 (murein polymerase) [includes: penicillin-insensitive transglycosylase (peptidoglycan TGASE) + penicillin-sensitive transpeptidase (DD-transpeptidase)]							Rv2839c	infB	Probable translation initiation factor if-2 InfB				Rv2839c	infB	Probable translation initiation factor if-2 InfB
Rv3048c	nrdF2	Ribonucleoside-diphosphate reductase (beta chain) NrdF2 (ribonucleotide reductase small subunit) (R2F protein)							Rv0251c	hsp	Heat shock protein Hsp (heat-stress-induced ribosome-binding protein A)				Rv0251c	hsp	Heat shock protein Hsp (heat-stress-induced ribosome-binding protein A)
Rv3051c	nrdE	Ribonucleoside-diphosphate reductase (alpha chain) NrdE (ribonucleotide reductase small subunit) (R1F protein)							Rv1694	tlyA	2'-O-methyltransferase TlyA				Rv1694	tlyA	2'-O-methyltransferase TlyA
Rv1981c	nrdF1	Ribonucleoside-diphosphate reductase (beta chain) NrdF1 (ribonucleotide reductase small subunit) (R2F protein)							Rv1010	ksgA	Probable dimethyladenosine transferase KsgA (S-adenosylmethionine-6-N', N'-adenosyl(rRNA) dimethyltransferase) (16S rRNA dimethylase) (high level kasugamycin resistance protein KsgA) (kasugamycin dimethyltransferase)				Rv1010	ksgA	Probable dimethyladenosine transferase KsgA (S-adenosylmethionine-6-N', N'-adenosyl(rRNA) dimethyltransferase) (16S rRNA dimethylase) (high level kasugamycin resistance protein KsgA) (kasugamycin dimethyltransferase)

### Sheet: S4
Supplementary Table S4. Central genes and their fold change in M.tb Activated Response TopNets
sample	central_gene	fold_change
GSM1829654	Rv1855c	4.31093
GSM1829654	Rv3143	3.09942
GSM1829654	Rv2142c	2.08493
GSM1829654	Rv0044c	3.05887
GSM1829654	Rv0827c	2.11111
GSM1829654	Rv0519c	1.82134
GSM1829654	Rv2414c	2.45377
GSM1829654	Rv0757	1.58887
GSM1829654	Rv0013	1.47427
GSM1829654	Rv0789c	1.59881
GSM1829656	Rv2414c	4.62996
GSM1829656	Rv3197A	13.8326
GSM1829656	Rv3143	1.84038
GSM1829656	Rv0827c	1.83147
GSM1829656	Rv2446c	1.57789
GSM1829656	Rv1855c	1.5042
GSM1829656	Rv0358	1.73989
GSM1829656	Rv1657	1.2861
GSM1829656	Rv1791	1.2201
GSM1829656	Rv0144	1.24401
GSM1829659	Rv0343	6.83054
GSM1829659	Rv1221	1.60659
GSM1829659	Rv0101	1.96156
GSM1829659	Rv2245	3.01676
GSM1829659	Rv0208c	4.35297
GSM1829659	Rv2243	4.22221
GSM1829659	Rv0350	1.46917
GSM1829659	Rv2246	2.67957
GSM1829659	Rv1990c	1.6644
GSM1829659	Rv2244	2.20993
GSM1829661	Rv1310	2.02792
GSM1829661	Rv1304	2.45547
GSM1829661	Rv1461	2.82255
GSM1829661	Rv1311	2.24856
GSM1829661	Rv1305	1.84293
GSM1829661	Rv3583c	2.02651
GSM1829661	Rv3416	1.76908
GSM1829661	Rv1462	2.76638
GSM1829661	Rv1306	1.56049
GSM1829661	Rv1308	1.54221
GSM1829664	Rv1221	3.09084
GSM1829664	Rv2745c	3.82909
GSM1829664	Rv0343	2.7549
GSM1829664	Rv3855	7.42299
GSM1829664	Rv0981	2.68515
GSM1829664	Rv0350	3.44618
GSM1829664	Rv0282	1.76786
GSM1829664	Rv1395	2.20687
GSM1829664	Rv0351	2.82451
GSM1829664	Rv0353	2.84218
GSM1829667	Rv1221	5.45659
GSM1829667	Rv2745c	3.93674
GSM1829667	Rv0981	3.10588
GSM1829667	Rv0982	3.29436
GSM1829667	Rv0340	1.27279
GSM1829667	Rv0343	1.14393
GSM1829667	Rv1129c	0.927231
GSM1829667	Rv0374c	1.17528
GSM1829667	Rv0601c	0.927873
GSM1829667	Rv0023	0.865137
GSM1829683	Rv3197A	26.1729
GSM1829683	Rv1855c	2.78562
GSM1829683	Rv0252	2.9897
GSM1829683	Rv2819c	2.00416
GSM1829683	Rv0212c	2.01252
GSM1829683	Rv1260	1.92119
GSM1829683	Rv0361	1.60993
GSM1829683	Rv0013	1.41618
GSM1829683	Rv2142c	1.23971
GSM1829683	Rv1743	1.40056
GSM1829685	Rv3416	7.03719
GSM1829685	Rv2478c	1.68296
GSM1829685	Rv3147	2.56685
GSM1829685	Rv3071	1.64148
GSM1829685	Rv2031c	1.62676
GSM1829685	Rv0115	1.9
GSM1829685	Rv0554	1.33607
GSM1829685	Rv2352c	1.42899
GSM1829685	Rv0921	1.27544
GSM1829685	Rv2267c	1.36604
GSM1829687	Rv1601	14.3701
GSM1829687	Rv2819c	34.3681
GSM1829687	Rv3197A	77.7085
GSM1829687	Rv2142c	3.75809
GSM1829687	Rv1260	3.39168
GSM1829687	Rv1855c	3.55045
GSM1829687	Rv1600	9.54669
GSM1829687	Rv1602	9.1705
GSM1829687	Rv1105	2.33108
GSM1829687	Rv0044c	2.97317
GSM1829690	Rv2640c	176.558
GSM1829690	Rv0275c	0.957271
GSM1829690	Rv0023	0.898132
GSM1829690	Rv0247c	0.761544
GSM1829690	Rv2065	1.08673
GSM1829690	Rv2642	107.486
GSM1829690	Rv1994c	38.479
GSM1829690	Rv3223c	1.71356
GSM1829690	Rv2669	1.69937
GSM1829690	Rv0324	3.34963
GSM1829709	Rv1556	8.50906
GSM1829709	Rv2711	1.09733
GSM1829709	Rv1362c	1.61105
GSM1829709	Rv1931c	1.76908
GSM1829709	Rv0691c	1.64604
GSM1829709	Rv2428	3.9204
GSM1829709	Rv2429	2.86394
GSM1829709	Rv2441c	2.34892
GSM1829709	Rv0067c	2.03073
GSM1829709	Rv0105c	17.1365
GSM1829712	Rv3223c	1.71238
GSM1829712	Rv0023	1.20999
GSM1829712	Rv1221	23.5556
GSM1829712	Rv0081	0.677832
GSM1829712	Rv3221A	28.86
GSM1829712	Rv0374c	2.97935
GSM1829712	Rv2914c	2.54735
GSM1829712	Rv2866	1.54542
GSM1829712	Rv2745c	2.18102
GSM1829712	Rv1129c	1.6644
GSM1829740	Rv0350	2.64818
GSM1829740	Rv2245	3.21095
GSM1829740	Rv2244	5.59446
GSM1829740	Rv0351	2.98556
GSM1829740	Rv2246	2.81279
GSM1829740	Rv2243	3.4295
GSM1829740	Rv1460	2.88786
GSM1829740	Rv2524c	1.53368
GSM1829740	Rv2640c	2.28786
GSM1829740	Rv0208c	2.25324
GSM1829743	Rv0440	2.91804
GSM1829743	Rv3418c	5.12304
GSM1829743	Rv3417c	5.05251
GSM1829743	Rv2359	1.40347
GSM1829743	Rv3080c	2.1155
GSM1829743	Rv2291	1.35379
GSM1829743	Rv2374c	1.3113
GSM1829743	Rv2461c	1.86995
GSM1829743	Rv2460c	1.83274
GSM1829743	Rv3143	1.08598
GSM1829746	Rv2720	18.9221
GSM1829746	Rv2737c	8.26492
GSM1829746	Rv1961	1.61328
GSM1829746	Rv2736c	7.90081
GSM1829746	Rv2015c	14.9804
GSM1829746	Rv3394c	5.09824
GSM1829746	Rv0749	1.49796
GSM1829746	Rv1049	1.08222
GSM1829746	Rv1629	2.77791
GSM1829746	Rv1962c	0.779705
GSM1829749	Rv3416	1.25701
GSM1829749	Rv1050	6.44419
GSM1829749	Rv0242c	2.53503
GSM1829749	Rv2817c	11.3137
GSM1829749	Rv1405c	6.64376
GSM1829749	Rv0434	1.91853
GSM1829749	Rv0932c	1.72429
GSM1829749	Rv0797	1.6644
GSM1829749	Rv0660c	1.19003
GSM1829749	Rv0177	1.01607
GSM1829752	Rv2191	2.04486
GSM1829752	Rv3676	1.28165
GSM1829752	Rv3370c	2.41329
GSM1829752	Rv0614	2.73397
GSM1829752	Rv0667	2.23303
GSM1829752	Rv1537	17.7285
GSM1829752	Rv2372c	2.41162
GSM1829752	Rv0058	3.09513
GSM1829752	Rv2783c	2.1795
GSM1829752	Rv2737c	0.535887
GSM1829755	Rv1549	12.0838
GSM1829755	Rv1935c	1.89737
GSM1829755	Rv0632c	1.05775
GSM1829755	Rv3391	1.39959
GSM1829755	Rv3774	1.24574
GSM1829755	Rv3550	1.39281
GSM1829755	Rv1071c	1.13288
GSM1829755	Rv3516	1.29235
GSM1829755	Rv3374	1.24401
GSM1829755	Rv0905	1.03168

### Sheet: S5
Supplementary Table S5. Central genes and their fold change in M.tb Repressed Response TopNets
sample	central_gene	fold_change
GSM1829654	Rv0015c	0.327598
GSM1829654	Rv0014c	0.161209
GSM1829654	Rv0408	0.244855
GSM1829654	Rv0243	0.183773
GSM1829654	Rv3140	0.222828
GSM1829654	Rv0222	0.365768
GSM1829654	Rv1550	0.120241
GSM1829654	Rv2789c	0.140146
GSM1829654	Rv2790c	0.252613
GSM1829654	Rv1715	0.361985
GSM1829656	Rv0860	0.51979
GSM1829656	Rv1550	0.124395
GSM1829656	Rv0223c	0.647073
GSM1829656	Rv0222	0.547526
GSM1829656	Rv3373	0.849685
GSM1829656	Rv2679	0.773782
GSM1829656	Rv0673	0.831046
GSM1829656	Rv0456c	0.965267
GSM1829656	Rv0675	0.920826
GSM1829656	Rv1142c	0.855595
GSM1829659	Rv0081	0.537747
GSM1829659	Rv1550	0.118012
GSM1829659	Rv3373	0.722465
GSM1829659	Rv0675	1.03168
GSM1829659	Rv0222	0.859756
GSM1829659	Rv0632c	0.82645
GSM1829659	Rv0223c	0.917004
GSM1829659	Rv0456c	1.06585
GSM1829659	Rv0860	1.01819
GSM1829659	Rv0971c	1.00835
GSM1829661	Rv1550	0.0997182
GSM1829661	Rv3373	0.803851
GSM1829661	Rv0081	0.393109
GSM1829661	Rv0860	0.693035
GSM1829661	Rv0223c	0.670821
GSM1829661	Rv0456c	0.791686
GSM1829661	Rv0675	0.790589
GSM1829661	Rv1071c	0.835088
GSM1829661	Rv0222	0.760489
GSM1829661	Rv1070c	0.848508
GSM1829664	Rv0081	0.23342
GSM1829664	Rv1550	0.093234
GSM1829664	Rv3373	0.585605
GSM1829664	Rv3133c	0.918913
GSM1829664	Rv0223c	0.696889
GSM1829664	Rv0860	0.765248
GSM1829664	Rv0971c	0.767905
GSM1829664	Rv1141c	0.762072
GSM1829664	Rv3374	0.758384
GSM1829664	Rv0456c	1.1479
GSM1829667	Rv0081	0.31864
GSM1829667	Rv3133c	1.48658
GSM1829667	Rv3373	0.60374
GSM1829667	Rv1550	0.0701215
GSM1829667	Rv0223c	0.819037
GSM1829667	Rv0860	0.814508
GSM1829667	Rv0222	0.733058
GSM1829667	Rv3774	0.74072
GSM1829667	Rv0675	0.901875
GSM1829667	Rv0632c	0.848508
GSM1829683	Rv0081	0.371388
GSM1829683	Rv0350	0.144086
GSM1829683	Rv0440	0.117848
GSM1829683	Rv0022c	0.522318
GSM1829683	Rv0232	0.435275
GSM1829683	Rv0351	0.191843
GSM1829683	Rv0353	0.313601
GSM1829683	Rv0352	0.272816
GSM1829683	Rv0823c	0.448444
GSM1829683	Rv3418c	0.151459
GSM1829685	Rv1550	0.120241
GSM1829685	Rv3373	1.02456
GSM1829685	Rv0222	1.14235
GSM1829685	Rv0223c	0.903753
GSM1829685	Rv0675	1.08749
GSM1829685	Rv1071c	0.891929
GSM1829685	Rv3391	0.872968
GSM1829685	Rv0971c	0.99654
GSM1829685	Rv2486	0.975355
GSM1829685	Rv0860	1.09429
GSM1829687	Rv0602c	0.0389833
GSM1829687	Rv0081	0.123365
GSM1829687	Rv0490	0.873573
GSM1829687	Rv0491	0.883315
GSM1829687	Rv3133c	0.670356
GSM1829687	Rv0350	0.286181
GSM1829687	Rv3132c	0.126657
GSM1829687	Rv0510	0.311434
GSM1829687	Rv2678c	0.643495
GSM1829687	Rv0512	0.25139
GSM1829690	Rv0706	0.0938825
GSM1829690	Rv0709	0.0566021
GSM1829690	Rv0723	0.0752586
GSM1829690	Rv0718	0.0801585
GSM1829690	Rv0651	0.131124
GSM1829690	Rv0714	0.0887567
GSM1829690	Rv0710	0.0953251
GSM1829690	Rv0700	0.128603
GSM1829690	Rv0703	0.135842
GSM1829690	Rv0702	0.135654
GSM1829709	Rv1071c	0.114944
GSM1829709	Rv1550	0.150935
GSM1829709	Rv0860	0.494485
GSM1829709	Rv1070c	0.280486
GSM1829709	Rv0456c	0.501388
GSM1829709	Rv3774	0.56175
GSM1829709	Rv0223c	0.619424
GSM1829709	Rv0222	0.754713
GSM1829709	Rv0632c	0.762601
GSM1829709	Rv2831	0.731536
GSM1829712	Rv0905	0.231647
GSM1829712	Rv1550	0.160985
GSM1829712	Rv0673	0.625031
GSM1829712	Rv0632c	0.313601
GSM1829712	Rv0860	0.512634
GSM1829712	Rv1142c	0.426613
GSM1829712	Rv1070c	0.516915
GSM1829712	Rv1141c	0.524131
GSM1829712	Rv0222	0.682074
GSM1829712	Rv3774	0.613868
GSM1829740	Rv0223c	0.492092
GSM1829740	Rv1550	0.10104
GSM1829740	Rv3373	0.587638
GSM1829740	Rv0222	0.713013
GSM1829740	Rv1142c	0.669428
GSM1829740	Rv0632c	0.757333
GSM1829740	Rv0675	0.880869
GSM1829740	Rv0860	0.888227
GSM1829740	Rv1141c	0.76897
GSM1829740	Rv3774	0.91067
GSM1829743	Rv0081	0.321524
GSM1829743	Rv0880	0.278355
GSM1829743	Rv0474	0.699308
GSM1829743	Rv0022c	0.11908
GSM1829743	Rv0232	0.411796
GSM1829743	Rv2887	0.812816
GSM1829743	Rv3232c	0.739181
GSM1829743	Rv0042c	0.866938
GSM1829743	Rv0823c	0.607518
GSM1829743	Rv3133c	0.993092
GSM1829746	Rv2245	0.119328
GSM1829746	Rv2246	0.128693
GSM1829746	Rv2244	0.189991
GSM1829746	Rv0405	0.278935
GSM1829746	Rv2243	0.246217
GSM1829746	Rv0081	0.682547
GSM1829746	Rv2524c	0.390664
GSM1829746	Rv3538	0.583984
GSM1829746	Rv1527c	0.427501
GSM1829746	Rv1661	0.59957
GSM1829749	Rv2887	0.189465
GSM1829749	Rv0022c	0.32828
GSM1829749	Rv2034	0.101884
GSM1829749	Rv1395	0.20194
GSM1829749	Rv0452	0.138985
GSM1829749	Rv3249c	0.7285
GSM1829749	Rv0212c	0.58927
GSM1829749	Rv0081	0.479632
GSM1829749	Rv3744	0.575146
GSM1829749	Rv2021c	0.409235
GSM1829752	Rv0081	0.432868
GSM1829752	Rv0405	0.110185
GSM1829752	Rv3232c	0.262975
GSM1829752	Rv0232	0.224533
GSM1829752	Rv0350	0.5637
GSM1829752	Rv0948c	0.257921
GSM1829752	Rv3414c	0.319082
GSM1829752	Rv3223c	0.500694
GSM1829752	Rv3574	1.24143
GSM1829752	Rv1608c	0.718968
GSM1829755	Rv2783c	0.145996
GSM1829755	Rv3457c	0.660669
GSM1829755	Rv1372	0.0816162
GSM1829755	Rv1550	0.132954
GSM1829755	Rv0081	0.467812
GSM1829755	Rv3373	0.757333
GSM1829755	Rv0456c	0.81169
GSM1829755	Rv0860	0.764718
GSM1829755	Rv0673	0.706127
GSM1829755	Rv0675	0.99103
